# SIK3 links synaptic strength to sleep pressure through RhoA signaling

**DOI:** 10.64898/2026.09.26.754585

**Authors:** Tomohiro Kitazono, Motoki Juichi, Kei Nishida, Shinnosuke Nomura, Chika Shimizu, Ami Kato, Yusuke Iino, Natsuki Higashide, Kazuya Miyanishi, Shinya Nakata, Natsumi Ageta-Ishihara, Takeshi Sawada, Shoi Shi, Hiromasa Funato, Masashi Yanagisawa

## Abstract

Sleep is regulated by homeostatic sleep pressure, which accumulates during wakefulness, triggering sleep and dissipates during sleep, leading to wakefulness^1–4^. Although recent evidence suggests that synaptic potentiation encodes sleep pressure, the intracellular mechanisms linking synaptic strength to sleep pressure remain unclear. Here we demonstrate that the sleep-promoting kinase SIK3 links synaptic strength and sleep pressure through RhoA signalling. We found that SIK3 is required for dendritic spine enlargement induced by chemical long-term potentiation (cLTP) in cultured cortical pyramidal neurons and positively regulates spine size in the prefrontal cortex in vivo. cLTP reduced RhoA activity in an SIK3-dependent manner during spine enlargement, whereas activation of RhoA reduced EEG delta density in vivo during non-rapid eye movement sleep (NREMS), an indicator of sleep pressure. SIK3 substrate screening identified several RhoA regulators including GEF-H1, and further biochemical analyses found that phosphorylation by SIK3 activates GEF-H1. However, contrary to our expectation, RhoA facilitation through pharmacological activation of GEF-H1 enlarged spine size in cultured neurons, and expression of constitutively active GEF-H1 increased NREMS delta density in a RhoA-dependent fashion. Together, these results indicate that SIK3 enlarges spine size and enhances NREMS delta density through two RhoA-dependent pathways, driving mutually opposing intermediate phenotypes. Our findings identify two clashing SIK3-RhoA signalling pathways that couple synaptic regulation to sleep homeostasis.
