## Supplementary material for "SIK3 links synaptic strength to sleep pressure through RhoA signaling": Table_S1

### Sheet: Sheet1
Afdn_S216
Afdn_T1232
Araf_S157
Arhgap23_S607
Arhgef2_S145
Arhgef2_S151
Arhgef2_S931
Arhgef2_S951
Arhgef2_T121
Arhgef7_S682
Ctnnd1_S230
Ctnnd1_T869
Dennd4c_S1020
Erbin_S1150
Klc4_S590
Mark2_S453
Mark3_S419
Mast4_S1368
Mprip_S364
Pak4_S181
Peak1_S1206
Phldb1_S1078
Phldb1_S520
Phldb2_S1029
Phldb2_S156
Phldb2_S958
Phldb2_T965
Pi4kb_S277
Pi4kb_S511
Plekha2_S184
Plekhg5_S259
Ppfibp1_S571
Ppfibp1_S606
Ptpn14_S620
Ptpn21_S799
Ptpn21_S822
Rbm39_S136
Rbm7_S125
Sh3pxd2a_S812
Sik2_S587
Sik3_S493
Tbc1d1_S521
Tiam1_S1407
Tnks1bp1_S976
Tp53bp2_S479
