## Supplementary material for "SIK3 links synaptic strength to sleep pressure through RhoA signaling": Table_S2

### Sheet: Sheet1
Gene name	Master Protein Accessions	Description	Annotated Sequence	Modifications in Master Proteins
Afdn	Q9QZQ1	Afadin [OS=Mus musculus]	[R].TISNPEVVMK.[R]	Q9QZQ1 1xPhospho [S216(100)]
Afdn	Q9QZQ1	Afadin [OS=Mus musculus]	[R].EYFTFPASK.[S]	Q9QZQ1 1xPhospho [T1232(100)]
Araf	P04627	serine/threonine-protein kinase A-Raf [OS=Mus musculus]	[R].QFYHSIQDLSGGSR.[Q]	P04627 1xPhospho [S157(100)]
Arhgap23	Q69ZH9	Rho GTPase-activating protein 23 [OS=Mus musculus]	[R].RSSYLLAITTER.[S]	Q69ZH9 1xPhospho [S607(98.7)]
Arhgef2	Q60875	Rho guanine nucleotide exchange factor 2 [OS=Mus musculus]	[K].SVSTTNIAGHFNDESPLGLR.[Q]	Q60875 1xPhospho [S151(99.4)]
Arhgef2	Q60875	Rho guanine nucleotide exchange factor 2 [OS=Mus musculus]	[R].RGLSSLSLAK.[S]	Q60875 1xPhospho [S145(80.6)]
Arhgef2	Q60875	Rho guanine nucleotide exchange factor 2 [OS=Mus musculus]	[R].SLHRPFDDREAQELGSPEDR.[L]	Q60875 1xPhospho [S931(100)]
Arhgef2	Q60875	Rho guanine nucleotide exchange factor 2 [OS=Mus musculus]	[R].LQDSSDPDTGSEEEVSSRLSPPHSPR.[D]	Q60875 2xPhospho [S951(83.4); S959(99.8)]
Arhgef2	Q60875	Rho guanine nucleotide exchange factor 2 [OS=Mus musculus]	[R].ERPTSAIYPSDSFR.[Q]	Q60875 1xPhospho [T121(89)]
Arhgef7	Q9ES28-1	Rho guanine nucleotide exchange factor 7 [OS=Mus musculus]	[K].STAALEEDAQILK.[V]	Q9ES28-1 1xPhospho [S682(94.2)]
Ctnnd1	P30999-1	Catenin delta-1 [OS=Mus musculus]	[R].HYEDGYPGGSDNYGSLSR.[V]	P30999-1 1xPhospho [S230(100)]
Ctnnd1	P30999-1	Catenin delta-1 [OS=Mus musculus]	[R].SQSSHSYDDSTLPLIDR.[N]	P30999-1 1xPhospho [T869(91.6)]
Dennd4c	A6H8H2-2	Isoform 2 of DENN domain-containing protein 4C [OS=Mus musculus]	[K].HLQPTPEPQSPTEPPAWGSSIVK.[V]	A6H8H2-2 1xPhospho [S1020(100)]
Erbin	Q80TH2-2	Isoform 2 of Erbin [OS=Mus musculus]	[R].TMSVSDFNYSR.[T]	Q80TH2-2 1xPhospho [S1150(100)]
Klc4	Q9DBS5	Kinesin light chain 4 [OS=Mus musculus]	[K].RAASLNYLNQPNAAPLQVSR.[G]	Q9DBS5 1xPhospho [S590(99.9)]
Mark2	Q05512	Serine/threonine-protein kinase MARK2 [OS=Mus musculus]	[K].ASSTAKVPASPLPGLDR.[K]	Q05512 2xPhospho [S453(100); S/T]
Mark3	Q03141	MAP/microtubule affinity-regulating kinase 3 [OS=Mus musculus]	[R].RYSDHAGPAIPSVVAYPK.[R]	Q03141 1xPhospho [S419(100)]
Mast4	Q811L6	Microtubule-associated serine/threonine-protein kinase 4 [OS=Mus musculus]	[K].SAGSIPLSPLAR.[T]	Q811L6 1xPhospho [S1368(99.7)]
Mprip	P97434-5; P97434-2	Isoform 5 of Myosin phosphatase Rho-interacting protein [OS=Mus musculus]; Isoform 2 of Myosin phosphatase Rho-interacting protein [OS=Mus musculus]	[K].RDFASEAPTAPLSDACPLSPHRR.[A]	P97434-5 1xPhospho [S364(94.8)]; P97434-2 1xPhospho [S364(94.8)]
Pak4	Q8BTW9	serine/threonine-protein kinase PAK 4 [OS=Mus musculus]	[R].DKRPLSGPDVSTPQPGSLTSGTK.[L]	Q8BTW9 1xPhospho [S181(100)]
Peak1	Q69Z38	Pseudopodium-enriched atypical kinase 1 [OS=Mus musculus]	[K].GLDVESYESLERPLHK.[E]	Q69Z38 1xPhospho [S1206(100)]
Phldb1	Q6PDH0-2	Isoform 2 of Pleckstrin homology-like domain family B member 1 [OS=Mus musculus]	[R].TRSPSPTLGESLAPR.[K]	Q6PDH0-2 2xPhospho [S520(99.6); S522(97.6)]
Phldb1	Q6PDH0-2	Isoform 2 of Pleckstrin homology-like domain family B member 1 [OS=Mus musculus]	[K].SALLAQNGTSSLPR.[N]	Q6PDH0-2 1xPhospho [S1078(99.6)]
Phldb2	Q8K1N2-2	Isoform 2 of Pleckstrin homology-like domain family B member 2 [OS=Mus musculus]	[R].TASESNVYLNSFHYPDR.[S]	Q8K1N2-2 1xPhospho [S1029(99.4)]
Phldb2	Q8K1N2-2	Isoform 2 of Pleckstrin homology-like domain family B member 2 [OS=Mus musculus]	[R].NKSHDSVYFLGGLEGR.[K]	Q8K1N2-2 1xPhospho [S156(99.4)]
Phldb2	Q8K1N2-2	Isoform 2 of Pleckstrin homology-like domain family B member 2 [OS=Mus musculus]	[K].TTPSLSPHFSSATMGR.[S]	Q8K1N2-2 2xPhospho [S958(87.5); S/T]
Phldb2	Q8K1N2-2	Isoform 2 of Pleckstrin homology-like domain family B member 2 [OS=Mus musculus]	[K].TTPSLSPHFSSATMGR.[S]	Q8K1N2-2 1xPhospho [T965(90.7)]
Pi4kb	Q8BKC8-1	Phosphatidylinositol 4-kinase beta [OS=Mus musculus]	[R].SKSDATASISLSSNLKR.[T]	Q8BKC8-1 1xPhospho [S277(86.6)]
Pi4kb	Q8BKC8-1	Phosphatidylinositol 4-kinase beta [OS=Mus musculus]	[R].RLSEQLAHTPTAFK.[R]	Q8BKC8-1 1xPhospho [S511(100)]
Plekha2	Q9ERS5	Pleckstrin homology domain-containing family A member 2 [OS=Mus musculus]	[R].SQSYIPTSGCRPSTGPPLIK.[S]	Q9ERS5 1xPhospho [S184(97)]
Plekhg5	Q66T02-1	Pleckstrin homology domain-containing family G member 5 [OS=Mus musculus]	[R].RESSLDILAPGR.[R]	Q66T02-1 1xPhospho [S259(99.8)]
Ppfibp1	Q8C8U0-3	Isoform 3 of Liprin-beta-1 [OS=Mus musculus]	[R].SQSTTFNPDDMSEPEFKR.[G]	Q8C8U0-3 1xPhospho [S571(96.7)]
Ppfibp1	Q8C8U0-3	Isoform 3 of Liprin-beta-1 [OS=Mus musculus]	[R].DLGQSNSDLDMPFAK.[W]	Q8C8U0-3 1xPhospho [S606(100)]
Ppfibp1	Q8C8U0-3	Isoform 3 of Liprin-beta-1 [OS=Mus musculus]	[R].DLGQSNSDLDMPFAK.[W]	Q8C8U0-3 1xPhospho [S606(100)]
Ptpn14	Q62130	Tyrosine-protein phosphatase non-receptor type 14 [OS=Mus musculus]	[K].TFQEDSSPVVHQSLQEVSEPLTATK.[H]	Q62130 1xPhospho [S620(100)]
Ptpn21	Q62136	Tyrosine-protein phosphatase non-receptor type 21 [OS=Mus musculus]	[R].DGLLTPSMSESDLTTSGR.[Y]	Q62136 1xPhospho [S799(80.5)]
Ptpn21	Q62136	Tyrosine-protein phosphatase non-receptor type 21 [OS=Mus musculus]	[K].KRPVSDLLSGKK.[S]	Q62136 1xPhospho [S822(100)]
Rbm39	Q8VH51-1	RNA-binding protein 39 [OS=Mus musculus]	[K].DKSPVREPIDNLTPEER.[D]	Q8VH51-1 1xPhospho [S136(100)]
Rbm7	Q9CQT2	RNA-binding protein 7 [OS=Mus musculus]	[R].TVGNVSPTAQMVQR.[S]	Q9CQT2 1xPhospho [S125(100)]
Sh3pxd2a	O89032-1	SH3 and PX domain-containing protein 2A [OS=Mus musculus]	[R].RGSADIIPLTATTPPCVPK.[K]	O89032-1 1xPhospho [S812(100)]
Sik2	Q8CFH6	Serine/threonine-protein kinase SIK2 [OS=Mus musculus]	[R].RASDTSLTQGIVAFR.[Q]	Q8CFH6 1xPhospho [S587(100)]
Sik3	Q6P4S6	Serine/threonine-protein kinase SIK3 [OS=Mus musculus]	[R].RASDGGANIQLHAQQLLK.[R]	Q6P4S6 1xPhospho [S493(100)]
Tbc1d1	Q60949	TBC1 domain family member 1 [OS=Mus musculus]	[R].GLQDHSASVDLDSSTSSTLSNTSK.[E]	Q60949 1xPhospho [S521(99.7)]
Tiam1	Q60610	T-lymphoma invasion and metastasis-inducing protein 1 [OS=Mus musculus]	[K].TESLPSAQQYVPFGGK.[R]	Q60610 1xPhospho [S1407(98.6)]
Tnks1bp1	P58871	182 kDa tankyrase-1-binding protein [OS=Mus musculus]	[R].SLSSGFSPEEAQQQDEEFEK.[K]	P58871 1xPhospho [S976(99.8)]
Tp53bp2	Q8CG79	Apoptosis-stimulating of p53 protein 2 [OS=Mus musculus]	[K].NQSSEDILRDAQAVNK.[N]	Q8CG79 1xPhospho [S479(98.9)]
