## Supplementary material for "SIK3 links synaptic strength to sleep pressure through RhoA signaling": Table_S3

### Sheet: Sheet1
Pathway identifier	Pathway name	#Entities found	#Entities total	Entities ratio	Entities pValue	Entities FDR	#Reactions found	#Reactions total	Reactions ratio	Species identifier	Species name	Submitted entities found	Mapped entities	Found reaction identifiers
R-HSA-5673000	RAF activation	2	31	0.00277157	0.00383066	0.123628	8	10	0.000834	9606	Homo sapiens	P04627;Q03141	P27448;P10398	R-HSA-5672966;R-HSA-5672948;R-HSA-5672960;R-HSA-5672961;R-HSA-5672958;R-HSA-5672957;R-HSA-5672954;R-HSA-5672969
R-HSA-5674135	MAP2K and MAPK activation	2	41	0.00366562	0.00657871	0.123628	4	8	0.000668	9606	Homo sapiens	P04627;Q03141	P27448;P10398	R-HSA-5672980;R-HSA-5672978;R-HSA-5672972;R-HSA-5672973
R-HSA-194840	Rho GTPase cycle	3	141	0.0126062	0.00824185	0.123628	2	5	0.000417	9606	Homo sapiens	Q60610;Q60875;Q69ZH9	Q13009;Q92974;Q9P227	R-HSA-194913;R-HSA-194922
R-HSA-193648	NRAGE signals death through JNK	2	59	0.00527492	0.0131812	0.161955	1	7	0.000584	9606	Homo sapiens	Q60610;Q60875	Q13009;Q92974	R-HSA-205039
R-HSA-9032845	Activated NTRK2 signals through CDK5	1	6	0.000536	0.0175512	0.161955	2	6	0.000501	9606	Homo sapiens	Q60610	Q13009	R-HSA-9033276;R-HSA-9033284
R-HSA-204998	Cell death signalling via NRAGE, NRIF and NADE	2	76	0.00679481	0.0212027	0.161955	1	17	0.00141856	9606	Homo sapiens	Q60610;Q60875	Q13009;Q92974	R-HSA-205039
R-HSA-416482	G alpha (12/13) signalling events	2	80	0.00715244	0.0233226	0.161955	1	14	0.00116822	9606	Homo sapiens	Q60610;Q60875	Q13009;Q92974	R-HSA-419166
R-HSA-139915	Activation of PUMA and translocation to mitochondria	1	9	0.000805	0.0262144	0.161955	2	5	0.000417	9606	Homo sapiens	Q8CG79	Q13625	R-HSA-139913;R-HSA-4331340
R-HSA-5625970	RHO GTPases activate KTN1	1	11	0.000983	0.0319487	0.161955	1	2	0.000167	9606	Homo sapiens	Q9DBS5	Q9NSK0	R-HSA-5672083
R-HSA-193704	p75 NTR receptor-mediated signalling	2	99	0.00885114	0.0345027	0.161955	1	50	0.00417223	9606	Homo sapiens	Q60610;Q60875	Q13009;Q92974	R-HSA-205039
R-HSA-6803211	TP53 Regulates Transcription of Death Receptors and Ligands	1	12	0.00107287	0.0348035	0.161955	2	7	0.000584	9606	Homo sapiens	Q8CG79	Q13625	R-HSA-6799815;R-HSA-6800001
R-HSA-194315	Signaling by Rho GTPases	4	426	0.0380867	0.0357282	0.161955	3	117	0.00976302	9606	Homo sapiens	Q60610;Q9DBS5;Q60875;Q69ZH9	Q9NSK0;Q13009;Q92974;Q9P227	R-HSA-194913;R-HSA-5672083;R-HSA-194922
R-HSA-6803205	TP53 regulates transcription of several additional cell death genes whose specific roles in p53-dependent apoptosis remain uncertain	1	14	0.00125168	0.0404887	0.161955	2	18	0.001502	9606	Homo sapiens	Q8CG79	Q13625	R-HSA-6799462;R-HSA-6799441
R-HSA-6804759	Regulation of TP53 Activity through Association with Co-factors	1	14	0.00125168	0.0404887	0.161955	1	11	0.000918	9606	Homo sapiens	Q8CG79	Q13625	R-HSA-6799777
R-HSA-6803204	TP53 Regulates Transcription of Genes Involved in Cytochrome C Release	1	20	0.00178811	0.0573502	0.17843	4	25	0.00208611	9606	Homo sapiens	Q8CG79	Q13625	R-HSA-3700984;R-HSA-139913;R-HSA-3700981;R-HSA-4331340
R-HSA-6804115	TP53 regulates transcription of additional cell cycle genes whose exact role in the p53 pathway remain uncertain	1	21	0.00187751	0.0601324	0.17843	1	14	0.00116822	9606	Homo sapiens	P58871	Q9C0C2	R-HSA-6798044
R-HSA-73887	Death Receptor Signalling	2	147	0.0131426	0.0697463	0.17843	1	90	0.00751001	9606	Homo sapiens	Q60610;Q60875	Q13009;Q92974	R-HSA-205039
R-HSA-429947	Deadenylation of mRNA	1	25	0.00223514	0.0711816	0.17843	1	4	0.000334	9606	Homo sapiens	P58871	Q9C0C2	R-HSA-429955
R-HSA-9006115	Signaling by NTRK2 (TRKB)	1	27	0.00241395	0.0766589	0.17843	2	38	0.00317089	9606	Homo sapiens	Q60610	Q13009	R-HSA-9033276;R-HSA-9033284
R-HSA-114452	Activation of BH3-only proteins	1	30	0.00268216	0.0848162	0.17843	2	19	0.00158545	9606	Homo sapiens	Q8CG79	Q13625	R-HSA-139913;R-HSA-4331340
R-HSA-6802948	Signaling by high-kinase activity BRAF mutants	1	37	0.003308	0.103579	0.17843	4	6	0.000501	9606	Homo sapiens	Q03141	P27448	R-HSA-6802912;R-HSA-6802911;R-HSA-6802910;R-HSA-6803227
R-HSA-5675221	Negative regulation of MAPK pathway	1	41	0.00366562	0.114132	0.17843	1	12	0.00100133	9606	Homo sapiens	Q03141	P27448	R-HSA-5674019
R-HSA-3928662	EPHB-mediated forward signaling	1	42	0.00375503	0.116752	0.17843	2	26	0.00216956	9606	Homo sapiens	Q60610	Q13009	R-HSA-3928627;R-HSA-3928645
R-HSA-5633008	TP53 Regulates Transcription of Cell Death Genes	1	44	0.00393384	0.121968	0.17843	8	67	0.00559079	9606	Homo sapiens	Q8CG79	Q13625	R-HSA-3700984;R-HSA-6799815;R-HSA-6799462;R-HSA-6799441;R-HSA-6800001;R-HSA-139913;R-HSA-3700981;R-HSA-4331340
R-HSA-9649948	Signaling downstream of RAS mutants	1	47	0.00420206	0.129737	0.17843	5	7	0.000584	9606	Homo sapiens	Q03141	P27448	R-HSA-6803233;R-HSA-6802926;R-HSA-6802925;R-HSA-6802922;R-HSA-6803240
R-HSA-6802946	Signaling by moderate kinase activity BRAF mutants	1	47	0.00420206	0.129737	0.17843	5	7	0.000584	9606	Homo sapiens	Q03141	P27448	R-HSA-6802919;R-HSA-6802914;R-HSA-6803230;R-HSA-8936676;R-HSA-6802921
R-HSA-6802955	Paradoxical activation of RAF signaling by kinase inactive BRAF	1	47	0.00420206	0.129737	0.17843	5	7	0.000584	9606	Homo sapiens	Q03141	P27448	R-HSA-6802918;R-HSA-8936731;R-HSA-6803234;R-HSA-6802943;R-HSA-6802942
R-HSA-6802949	Signaling by RAS mutants	1	47	0.00420206	0.129737	0.17843	5	8	0.000668	9606	Homo sapiens	Q03141	P27448	R-HSA-6803233;R-HSA-6802926;R-HSA-6802925;R-HSA-6802922;R-HSA-6803240
R-HSA-6791312	TP53 Regulates Transcription of Cell Cycle Genes	1	49	0.00438087	0.134879	0.17843	1	42	0.00350467	9606	Homo sapiens	P58871	Q9C0C2	R-HSA-6798044
R-HSA-3928665	EPH-ephrin mediated repulsion of cells	1	51	0.00455968	0.139992	0.17843	2	9	0.000751	9606	Homo sapiens	Q60610	Q13009	R-HSA-4093327;R-HSA-3928642
R-HSA-109606	Intrinsic Pathway for Apoptosis	1	53	0.00473849	0.145075	0.17843	2	62	0.00517356	9606	Homo sapiens	Q8CG79	Q13625	R-HSA-139913;R-HSA-4331340
R-HSA-1660499	Synthesis of PIPs at the plasma membrane	1	53	0.00473849	0.145075	0.17843	1	33	0.00275367	9606	Homo sapiens	Q9ERS5	Q9HB19	R-HSA-8870332
R-HSA-429914	Deadenylation-dependent mRNA decay	1	56	0.00500671	0.152646	0.17843	1	10	0.000834	9606	Homo sapiens	P58871	Q9C0C2	R-HSA-429955
R-HSA-983189	Kinesins	1	64	0.00572195	0.172517	0.17843	3	14	0.00116822	9606	Homo sapiens	Q9DBS5	Q9NSK0	R-HSA-983259;R-HSA-983194;R-HSA-983266
R-HSA-6802952	Signaling by BRAF and RAF fusions	1	66	0.00590076	0.177414	0.17843	4	5	0.000417	9606	Homo sapiens	Q03141	P27448	R-HSA-6802935;R-HSA-6802934;R-HSA-6802933;R-HSA-6802932
R-HSA-5673001	RAF/MAP kinase cascade	2	260	0.0232454	0.17843	0.17843	13	39	0.00325434	9606	Homo sapiens	P04627;Q03141	P27448;P10398	R-HSA-5672980;R-HSA-5672948;R-HSA-5672978;R-HSA-5672958;R-HSA-5672957;R-HSA-5672954;R-HSA-5672966;R-HSA-5674019;R-HSA-5672960;R-HSA-5672961;R-HSA-5672972;R-HSA-5672973;R-HSA-5672969
R-HSA-5684996	MAPK1/MAPK3 signaling	2	267	0.0238713	0.185865	0.185865	13	46	0.00383845	9606	Homo sapiens	P04627;Q03141	P27448;P10398	R-HSA-5672980;R-HSA-5672948;R-HSA-5672978;R-HSA-5672958;R-HSA-5672957;R-HSA-5672954;R-HSA-5672966;R-HSA-5674019;R-HSA-5672960;R-HSA-5672961;R-HSA-5672972;R-HSA-5672973;R-HSA-5672969
R-HSA-6802957	Oncogenic MAPK signaling	1	71	0.00634779	0.189533	0.189533	23	34	0.00283712	9606	Homo sapiens	Q03141	P27448	R-HSA-6802919;R-HSA-6802918;R-HSA-6802914;R-HSA-6803234;R-HSA-6803233;R-HSA-6802912;R-HSA-6802926;R-HSA-6802925;R-HSA-8936676;R-HSA-6802922;R-HSA-6802921;R-HSA-6803240;R-HSA-6802935;R-HSA-6802934;R-HSA-6802933;R-HSA-8936731;R-HSA-6802932;R-HSA-6802911;R-HSA-6802943;R-HSA-6802910;R-HSA-6803230;R-HSA-6802942;R-HSA-6803227
R-HSA-9607240	FLT3 Signaling	2	278	0.0248547	0.197643	0.197643	13	61	0.00509012	9606	Homo sapiens	P04627;Q03141	P27448;P10398	R-HSA-5672980;R-HSA-5672948;R-HSA-5672978;R-HSA-5672958;R-HSA-5672957;R-HSA-5672954;R-HSA-5672966;R-HSA-5674019;R-HSA-5672960;R-HSA-5672961;R-HSA-5672972;R-HSA-5672973;R-HSA-5672969
R-HSA-1483255	PI Metabolism	1	84	0.00751006	0.220239	0.220239	1	84	0.00700935	9606	Homo sapiens	Q9ERS5	Q9HB19	R-HSA-8870332
R-HSA-5683057	MAPK family signaling cascades	2	306	0.0273581	0.228025	0.228025	13	86	0.00717624	9606	Homo sapiens	P04627;Q03141	P27448;P10398	R-HSA-5672980;R-HSA-5672948;R-HSA-5672978;R-HSA-5672958;R-HSA-5672957;R-HSA-5672954;R-HSA-5672966;R-HSA-5674019;R-HSA-5672960;R-HSA-5672961;R-HSA-5672972;R-HSA-5672973;R-HSA-5672969
R-HSA-2682334	EPH-Ephrin signaling	1	92	0.0082253	0.23857	0.23857	4	56	0.0046729	9606	Homo sapiens	Q60610	Q13009	R-HSA-4093327;R-HSA-3928627;R-HSA-3928642;R-HSA-3928645
R-HSA-6811434	COPI-dependent Golgi-to-ER retrograde traffic	1	103	0.00920876	0.263096	0.263096	2	11	0.000918	9606	Homo sapiens	Q9DBS5	Q9NSK0	R-HSA-6811426;R-HSA-6811423
R-HSA-166520	Signaling by NTRKs	1	106	0.00947698	0.26965	0.26965	2	127	0.0105975	9606	Homo sapiens	Q60610	Q13009	R-HSA-9033276;R-HSA-9033284
R-HSA-3700989	Transcriptional Regulation by TP53	2	367	0.0328118	0.295143	0.295143	10	258	0.0215287	9606	Homo sapiens	Q8CG79;P58871	Q13625;Q9C0C2	R-HSA-3700984;R-HSA-6799815;R-HSA-6799462;R-HSA-6799777;R-HSA-6799441;R-HSA-6800001;R-HSA-6798044;R-HSA-139913;R-HSA-3700981;R-HSA-4331340
R-HSA-8856688	Golgi-to-ER retrograde transport	1	137	0.0122485	0.334155	0.334155	2	18	0.001502	9606	Homo sapiens	Q9DBS5	Q9NSK0	R-HSA-6811426;R-HSA-6811423
R-HSA-2132295	MHC class II antigen presentation	1	142	0.0126956	0.344027	0.344027	1	26	0.00216956	9606	Homo sapiens	Q9DBS5	Q9NSK0	R-HSA-2213248
R-HSA-983231	Factors involved in megakaryocyte development and platelet production	1	160	0.0143049	0.378407	0.378407	3	43	0.00358812	9606	Homo sapiens	Q9DBS5	Q9NSK0	R-HSA-983259;R-HSA-983194;R-HSA-983266
R-HSA-5633007	Regulation of TP53 Activity	1	160	0.0143049	0.378407	0.378407	1	98	0.00817757	9606	Homo sapiens	Q8CG79	Q13625	R-HSA-6799777
R-HSA-109581	Apoptosis	1	180	0.016093	0.414558	0.414558	2	141	0.0117657	9606	Homo sapiens	Q8CG79	Q13625	R-HSA-139913;R-HSA-4331340
R-HSA-5357801	Programmed Cell Death	1	185	0.01654	0.423272	0.423272	2	154	0.0128505	9606	Homo sapiens	Q8CG79	Q13625	R-HSA-139913;R-HSA-4331340
R-HSA-6811442	Intra-Golgi and retrograde Golgi-to-ER traffic	1	206	0.0184175	0.458518	0.458518	2	48	0.00400534	9606	Homo sapiens	Q9DBS5	Q9NSK0	R-HSA-6811426;R-HSA-6811423
R-HSA-1483257	Phospholipid metabolism	1	212	0.018954	0.468198	0.468198	1	205	0.0171061	9606	Homo sapiens	Q9ERS5	Q9HB19	R-HSA-8870332
R-HSA-195258	RHO GTPase Effectors	1	295	0.0263746	0.586065	0.586065	1	112	0.00934579	9606	Homo sapiens	Q9DBS5	Q9NSK0	R-HSA-5672083
R-HSA-5663202	Diseases of signal transduction	1	393	0.0351363	0.692832	0.692832	23	283	0.0236148	9606	Homo sapiens	Q03141	P27448	R-HSA-6802919;R-HSA-6802918;R-HSA-6802914;R-HSA-6803234;R-HSA-6803233;R-HSA-6802912;R-HSA-6802926;R-HSA-6802925;R-HSA-8936676;R-HSA-6802922;R-HSA-6802921;R-HSA-6803240;R-HSA-6802935;R-HSA-6802934;R-HSA-6802933;R-HSA-8936731;R-HSA-6802932;R-HSA-6802911;R-HSA-6802943;R-HSA-6802910;R-HSA-6803230;R-HSA-6802942;R-HSA-6803227
R-HSA-9006934	Signaling by Receptor Tyrosine Kinases	1	490	0.0438087	0.771977	0.771977	2	654	0.0545728	9606	Homo sapiens	Q60610	Q13009	R-HSA-9033276;R-HSA-9033284
R-HSA-1280215	Cytokine Signaling in Immune system	2	954	0.0852928	0.784889	0.784889	13	699	0.0583278	9606	Homo sapiens	P04627;Q03141	P27448;P10398	R-HSA-5672980;R-HSA-5672948;R-HSA-5672978;R-HSA-5672958;R-HSA-5672957;R-HSA-5672954;R-HSA-5672966;R-HSA-5674019;R-HSA-5672960;R-HSA-5672961;R-HSA-5672972;R-HSA-5672973;R-HSA-5672969
R-HSA-422475	Axon guidance	1	558	0.0498882	0.815258	0.815258	4	296	0.0246996	9606	Homo sapiens	Q60610	Q13009	R-HSA-4093327;R-HSA-3928627;R-HSA-3928642;R-HSA-3928645
R-HSA-199991	Membrane Trafficking	1	635	0.0567725	0.854674	0.854674	2	218	0.0181909	9606	Homo sapiens	Q9DBS5	Q9NSK0	R-HSA-6811426;R-HSA-6811423
R-HSA-388396	GPCR downstream signalling	2	1154	0.103174	0.868086	0.868086	1	247	0.0206108	9606	Homo sapiens	Q60610;Q60875	Q13009;Q92974	R-HSA-419166
R-HSA-162582	Signal Transduction	6	2805	0.250782	0.869944	0.869944	20	2286	0.190754	9606	Homo sapiens	Q60610;Q9DBS5;Q60875;P04627;Q69ZH9;Q03141	Q9NSK0;Q13009;P27448;Q92974;Q9P227;P10398	R-HSA-5672980;R-HSA-5672948;R-HSA-194913;R-HSA-5672978;R-HSA-5672083;R-HSA-5672958;R-HSA-194922;R-HSA-5672957;R-HSA-5672954;R-HSA-205039;R-HSA-9033284;R-HSA-5672966;R-HSA-5674019;R-HSA-9033276;R-HSA-5672960;R-HSA-5672961;R-HSA-419166;R-HSA-5672972;R-HSA-5672973;R-HSA-5672969
R-HSA-8953854	Metabolism of RNA	1	675	0.0603487	0.871796	0.871796	1	187	0.0156041	9606	Homo sapiens	P58871	Q9C0C2	R-HSA-429955
R-HSA-109582	Hemostasis	1	723	0.0646401	0.88977	0.88977	3	327	0.0272864	9606	Homo sapiens	Q9DBS5	Q9NSK0	R-HSA-983259;R-HSA-983194;R-HSA-983266
R-HSA-372790	Signaling by GPCR	2	1226	0.109611	0.890228	0.890228	1	426	0.0355474	9606	Homo sapiens	Q60610;Q60875	Q13009;Q92974	R-HSA-419166
R-HSA-212436	Generic Transcription Pathway	2	1234	0.110326	0.892471	0.892471	10	810	0.0675901	9606	Homo sapiens	Q8CG79;P58871	Q13625;Q9C0C2	R-HSA-3700984;R-HSA-6799815;R-HSA-6799462;R-HSA-6799777;R-HSA-6799441;R-HSA-6800001;R-HSA-6798044;R-HSA-139913;R-HSA-3700981;R-HSA-4331340
R-HSA-556833	Metabolism of lipids	1	748	0.0668753	0.898139	0.898139	1	814	0.0679239	9606	Homo sapiens	Q9ERS5	Q9HB19	R-HSA-8870332
R-HSA-5653656	Vesicle-mediated transport	1	761	0.0680376	0.902243	0.902243	2	251	0.0209446	9606	Homo sapiens	Q9DBS5	Q9NSK0	R-HSA-6811426;R-HSA-6811423
R-HSA-73857	RNA Polymerase II Transcription	2	1356	0.121234	0.921959	0.921959	10	871	0.0726802	9606	Homo sapiens	Q8CG79;P58871	Q13625;Q9C0C2	R-HSA-3700984;R-HSA-6799815;R-HSA-6799462;R-HSA-6799777;R-HSA-6799441;R-HSA-6800001;R-HSA-6798044;R-HSA-139913;R-HSA-3700981;R-HSA-4331340
R-HSA-1280218	Adaptive Immune System	1	944	0.0843987	0.945511	0.945511	1	260	0.0216956	9606	Homo sapiens	Q9DBS5	Q9NSK0	R-HSA-2213248
R-HSA-74160	Gene expression (Transcription)	2	1498	0.133929	0.946935	0.946935	10	981	0.0818591	9606	Homo sapiens	Q8CG79;P58871	Q13625;Q9C0C2	R-HSA-3700984;R-HSA-6799815;R-HSA-6799462;R-HSA-6799777;R-HSA-6799441;R-HSA-6800001;R-HSA-6798044;R-HSA-139913;R-HSA-3700981;R-HSA-4331340
R-HSA-1266738	Developmental Biology	1	1076	0.0962003	0.964487	0.964487	4	510	0.0425567	9606	Homo sapiens	Q60610	Q13009	R-HSA-4093327;R-HSA-3928627;R-HSA-3928642;R-HSA-3928645
R-HSA-1643685	Disease	1	1173	0.104873	0.974165	0.974165	23	947	0.079022	9606	Homo sapiens	Q03141	P27448	R-HSA-6802919;R-HSA-6802918;R-HSA-6802914;R-HSA-6803234;R-HSA-6803233;R-HSA-6802912;R-HSA-6802926;R-HSA-6802925;R-HSA-8936676;R-HSA-6802922;R-HSA-6802921;R-HSA-6803240;R-HSA-6802935;R-HSA-6802934;R-HSA-6802933;R-HSA-8936731;R-HSA-6802932;R-HSA-6802911;R-HSA-6802943;R-HSA-6802910;R-HSA-6803230;R-HSA-6802942;R-HSA-6803227
R-HSA-168256	Immune System	3	2373	0.212159	0.981579	0.981579	14	1561	0.130257	9606	Homo sapiens	Q9DBS5;P04627;Q03141	Q9NSK0;P27448;P10398	R-HSA-2213248;R-HSA-5672980;R-HSA-5672948;R-HSA-5672978;R-HSA-5672958;R-HSA-5672957;R-HSA-5672954;R-HSA-5672966;R-HSA-5674019;R-HSA-5672960;R-HSA-5672961;R-HSA-5672972;R-HSA-5672973;R-HSA-5672969
R-HSA-1430728	Metabolism	1	2135	0.190881	0.999079	0.999079	1	1982	0.165387	9606	Homo sapiens	Q9ERS5	Q9HB19	R-HSA-8870332
